# A diverse repertoire of anti-defense systems is encoded in the leading region of plasmids

**DOI:** 10.1101/2023.02.15.528439

**Authors:** Bruria Samuel, David Burstein

## Abstract

Plasmids are an important source of antibiotic-resistance genes that mobilize horizontally between bacteria, including many human pathogens. Bacteria express various defense mechanisms, such as CRISPR-Cas, restriction-modification systems, and SOS-response genes, to prevent the invasion of mobile elements. Yet, plasmids efficiently and robustly overcome these defenses during conjugation. Here, we show that the leading region of plasmids, which is the first to enter recipient cells, is a hotspot for an extensive repertoire of anti-defense systems, encoding anti-CRISPR, anti-restriction, anti-SOS, and other counter-defense proteins. We further demonstrate that focusing on these specific functional regions can lead to the discovery of diverse anti-defense genes. Promoters known to allow expression from ssDNA were prevalent in the leading regions, potentially facilitating rapid protection against bacterial immunity in the early stages of plasmid invasion. These findings reveal a new facet of plasmid dissemination and provide theoretical foundations for developing conjugative delivery systems for natural microbial communities.
