## Supplementary material for "A diverse repertoire of anti-defense systems is encoded in the leading region of plasmids": Dataset 1

### Sheet: 91 laregst gene families
Gene family number	P-value after FDR	Gene family size	Median position related to oriT	Product annotations	Gene annotations	Most abundant product annotation	Most abundant gene annotation	Second most abundant gene annotation	Final annotation	Annotation source	Annotation source accession	Category	Strand
1	0	7153	16	hypothetical protein': 7120, 'antirestriction protein klca': 16, 'antirestriction protein': 11, 'putative transposase': 4, 'adenine-specific dna-methyltransferase': 2	hypo': 7120, 'klcahs': 11, 'K07496': 4, 'klca_1': 4, 'klca_2': 4, 'klca': 3, 'K07319': 2, 'klca_3': 2, 'klca_6': 1, 'klca_5': 1, 'klca_4': 1	hypothetical protein	hypo	klcahs	Uncharacterized; Putative antirestriction KlcAHS	HMM	AHH27809.1	Uncharacterized/Anti-defense	1
2	0	6813	10	single-strand dna-binding protein': 4887, 'psib sos inhibitor': 1854, 'crispr cas evasion by repairing dsdna breaks via recombination between repeats; ssb protein': 50, 'plasmid-derived single-stranded dna-binding protein': 20, 'hypothetical protein': 2	K03111': 4887, 'pisb': 1854, 'vcrx091': 50, 'ssb_2': 9, 'ssb_3': 6, 'ssb_4': 3, 'hypo': 2, 'ssb_5': 1, 'ssb_1': 1	single-strand dna-binding protein	K03111	NA	Single-strand DNA-binding protein	KEGG	K03111	Anti-defense-related	1
3	0	4962	4	recombination-promoting nuclease rpnb': 2810, 'hypothetical protein': 2060, 'recombination-promoting nuclease rpne': 62, 'recombination-promoting nuclease rpna': 20, 'transposase': 9, 'flagellar assembly protein flih': 1	K24087': 2810, 'hypo': 2060, 'K24090': 62, 'K01157': 20, 'is3_is150': 9, 'K02411': 1	recombination-promoting nuclease rpnb	K24087	NA	recombination-promoting nuclease RpnB	KEGG	K24087	Other	1
4	0	4846	8	psia sos inhibitor': 4846	psia': 4846	psia sos inhibitor	psia	NA	SOS-inhibitor PsiA	Pfam	PF06952.10	Anti-defense	1
5	0	4772	0	lysozyme-related protein hpa2': 4748, 'hypothetical protein': 24	K18377': 4746, 'hypo': 24, 'K03194': 2	lysozyme-related protein hpa2	K18377	NA	Hpa2 lysozyme-related protein	KEGG	K18377	Other	-1
6	0	4450	10	parb family transcriptional regulator, chromosome partitioning protein': 4450	K03497': 4450	parb family transcriptional regulator, chromosome partitioning protein	K03497	NA	ParB transcriptional regulator (*Hok/Sok TA related)	KEGG	K03497	Anti-defense-related	1
7	0	4235	6	hypothetical protein': 4235	hypo': 4235	hypothetical protein	hypo	hypo	Uncharacterized; HU domain (DUF4496)	HHpred; CDD; BLAST	EBZ6267902.1 (2e-15)	Uncharacterized/Anti-defense-related	1
8	0	4177	16	antirestriction protein': 3710, 'antirestriction protein (plasmid)': 350, 'antirestriction protein klca': 86, 'hypothetical protein': 31	klcahs': 3710, 'ardb': 350, 'hypo': 31, 'klca_2': 24, 'klca_1': 23, 'klca': 20, 'klca_3': 12, 'klca_4': 4, 'klca_5': 2, 'klca_6': 1	antirestriction protein	klcahs	NA	Antirestriction KlcAHS	HMM	AHH27809.1	Anti-defense	1
9	0	3838	1	hypothetical protein': 3837, 'pd_dexk~all~cog4804': 1	hypo': 3838	hypothetical protein	hypo	hypo	Uncharacterized; DUF945; DUF932	BLAST	WP_065376483.1 (0) WP_112997289.1 (0)	Uncharacterized	1
10	0	3453	21	adenine-specific dna-methyltransferase': 3423, 'site-specific dna-methyltransferase (adenine-specific)': 18, 'modification methylase': 7, 'site-specific dna-methyltransferase (cytosine-n4-specific)': 5	K07319': 3423, 'K00571': 18, 'K13581': 7, 'K00590': 5	adenine-specific dna-methyltransferase	K07319	NA	Adenine-specific DNA-methyltransferase	KEGG	K07319	Anti-defense-related	1
11	0	3272	18	hypothetical protein': 3270, 'single-strand dna-binding protein': 2	hypo': 3270, 'K03111': 2	hypothetical protein	hypo	K03111	Uncharacterized; YchA; DUF1472	BLAST	CAD5746165.1 (0) EEQ6030720.1 (2e-154)	Uncharacterized	1
12	0	3115	20	hypothetical protein': 3114, 'single-strand dna-binding protein': 1	hypo': 3114, 'K03111': 1	hypothetical protein	hypo	K03111	Putative methyltransferase	BLAST	BCH47556.1 (2e-35)	Uncharacterized/Anti-defense-related	1
13	0	3050	14	hypothetical protein': 3050	hypo': 3050	hypothetical protein	hypo	hypo	Putative DNA-methyltransferase	BLAST	EMU72357.1 (3e-58)	Uncharacterized/Anti-defense-related	1
14	0	2798	7	psib sos inhibitor': 2796, 'protein psib': 1, 'adenine-specific dna-methyltransferase': 1	pisb': 2796, 'psib_1': 1, 'K07319': 1	psib sos inhibitor	pisb	NA	SOS inhibitor PsiB	Pfam	PF06290.10	Anti-defense	1
15	0	2650	1	hypothetical protein': 2649, 'transposase': 1	hypo': 2649, 'is66_orf3': 1	hypothetical protein	hypo	is66_orf3	Putative DNA-methyltransferase; DUF4942	BLAST; CDD	KZO82986.1 (1e-116)	Uncharacterized/Anti-defense-related	1
16	2.96072e-83	2631	8	antirestriction protein (plasmid)': 2565, 'antirestriction protein': 61, 'hypothetical protein': 5	arda': 2565, 'ardu': 61, 'hypo': 5	antirestriction protein (plasmid)	arda	NA	Antirestriction ArdA	HMM	YP_308744.1	Anti-defense	1
17	0	2597	0	hypothetical protein': 2597	hypo': 2597	hypothetical protein	hypo	hypo	MobC transcription factor	BLAST	WP_110230429.1 (2e-66)	Other	-1
18	0	2541	9	hypothetical protein': 2541	hypo': 2541	hypothetical protein	hypo	hypo	Uncharacterized; DUF905	BLAST	WP_205247470.1 (2e-50)	Uncharacterized/Anti-defense-related	1
19	0	2405	3	protein flmc': 2355, 'hypothetical protein': 49, 'protein hokb': 1	flmc': 1869, 'flmc_1': 263, 'flmc_2': 206, 'hypo': 49, 'flmc_3': 14, 'K18921': 1, 'flmc_5': 1, 'flmc_4': 1, 'flmc_9': 1	protein flmc	flmc	NA	Flmc protein (Hok/Sok TA related)	UniProtKB	P11519	Anti-defense-related	1
20	0	2294	2	hypothetical protein': 2287, 'putative transcriptional regulator': 7	hypo': 2287, 'K07729': 7	hypothetical protein	hypo	K07729	Uncharacterized; helix-turn-helix domain-containing protein	HHpred; CDD; BLAST		Uncharacterized	-1
21	0	2292	23	dna polymerase v': 2276, 'repressor lexa': 16	K03503': 2275, 'K01356': 16, 'K03502': 1	dna polymerase v	K03503	NA	UmuD homolog; DNA polymerase v	KEGG	K03503	Other	-1
22	0	2292	2	hypothetical protein': 1870, 'transposase': 422	hypo': 1870, 'is66': 395, 'K07484': 27	hypothetical protein	hypo	is66	IS66 transposase	BLAST and HMM	WP_027988617.1 (7e-81)	Other	1
23	0	2204	6	hypothetical protein': 2199, 'recombination-promoting nuclease rpnb': 5	hypo': 2199, 'K24087': 5	hypothetical protein	hypo	K24087	PndC; part of Hok/Sok TA	BLAST	EJF9151753.1 (4e-103)	Anti-defense-related	1
24	0	2022	25	plasmid segregation protein parm': 2022	K18640': 2022	plasmid segregation protein parm	K18640	NA	Plasmid segregation protein ParM	KEGG	K18640	Other	1
25	0	1980	25	plasmid stability protein': 1978, 'hypothetical protein': 2	plasmid_stab_b': 1978, 'hypo': 2	plasmid stability protein	plasmid_stab_b	NA	StbB toxin (plasmid stability protein)	Pfam	PF10784.8	Anti-defense-related	1
26	0	1907	22	hypothetical protein': 1906, 'protein hokb': 1	hypo': 1906, 'K18921': 1	hypothetical protein	hypo	K18921	Uncharacterized; DUF1281	BLAST	WP_249928449.1 (0)	Uncharacterized	1
27	0	1907	0	dna segregation atpase ftsk/spoiiie, s-dna-t family': 1907	K03466': 1905, 'K12071': 2	dna segregation atpase ftsk/spoiiie, s-dna-t family	K03466	NA	Dna segregation atpase ftsk/spoiiie, s-dna-t family	KEGG	K03466	Other	1
28	0	1738	11	adenine-specific dna-methyltransferase': 1465, '23s rrna (adenine-n6)-dimethyltransferase': 236, 'hypothetical protein': 36, 'phosphatidylethanolamine/phosphatidyl-n-methylethanolamine n-methyltransferase': 1	K07317': 1534, 'K00561': 168, 'hypo': 36	adenine-specific dna-methyltransferase	K07317	NA	DNA-methyltransferase	KEGG	K07317	Anti-defense-related	1
29	0	1708	1	hypothetical protein': 1708	hypo': 1708	hypothetical protein	hypo	hypo	Uncharacterized; YdcP family protein; DUF961	BLAST; CDD	WP_060470629.1 (4e-86)	Uncharacterized	1
30	0	1700	12	hypothetical protein': 1698, 'single-strand dna-binding protein': 1, 'adenine-specific dna-methyltransferase': 1	hypo': 1698, 'K03111': 1, 'K07317': 1	hypothetical protein	hypo	K03111	Uncharacterized; DUF3560	BLAST; CDD	WP_015057111.1 (0)	Uncharacterized	1
31	0	1693	12	hypothetical protein': 1693	hypo': 1693	hypothetical protein	hypo	hypo	Uncharacterized; DUF905	BLAST; CDD	PWK94378.1	Uncharacterized	1
32	3.62343e-126	1688	20	chromosome partitioning protein': 1686, 'septum site-determining protein mind': 2	K03496': 1686, 'K03609': 2	chromosome partitioning protein	K03496	NA	ParA chromosome partitioning protein	KEGG	K03496	Other	1
33	0	1628	2	hypothetical protein': 1628	hypo': 1628	hypothetical protein	hypo	hypo	Uncharacterized; DUF961	BLAST; CDD	SFG22745.1 (5e-39)	Uncharacterized	1
34	1.40601e-99	1586	25	dna polymerase v': 1534, 'dna polymerase iv': 52	K03502': 1534, 'K02346': 52	dna polymerase v	K03502	NA	UmuC homolog; DNA polymerase v	KEGG	K03502	Other	-1
35	0	1493	1	hypothetical protein': 1493	hypo': 1493	hypothetical protein	hypo	hypo	Uncharacterized; Virulence protein RhuM family	CDD	NA	Uncharacterized	1
36	0	1485	23	dna-damage-inducible protein i': 1336, 'hypothetical protein': 149	K12149': 1336, 'hypo': 149	dna-damage-inducible protein i	K12149	NA	ImpC; DinI homolog (dna-damage-inducible protein I)	KEGG	K12149	Other	-1
38	0	1450	9	hypothetical protein': 1448, 'parb family transcriptional regulator, chromosome partitioning protein': 2	hypo': 1448, 'K03497': 2	hypothetical protein	hypo	K03497	ParB transcriptional regulator (*Hok/Sok TA related)	BLAST and HMM	MBC1158953.1 (2e-66)	Anti-defense-related	1
39	4.25937e-06	1437	17	putative dna-invertase from lambdoid prophage rac': 768, 'resolvase, n terminal domain': 405, 'serine recombinase': 258, 'site-specific dna recombinase': 4, 'helix-turn-helix domain of resolvase': 2	K14060': 768, 'resolvase': 405, 'K21528': 258, 'K06400': 4, 'hth_7': 2	putative dna-invertase from lambdoid prophage rac	K14060	NA	Putative DNA-invertase	KEGG	K14060	Other	-1
40	0	1391	0	hypothetical protein': 1391	hypo': 1391	hypothetical protein	hypo	hypo	Uncharacterized	NA	NA	Uncharacterized	1
41	1.93279e-264	1364	18	chromosome partitioning protein': 1363, 'hypothetical protein': 1	K03496': 1362, 'hypo': 1, 'K03106': 1	chromosome partitioning protein	K03496	NA	ParA chromosome partitioning protein	KEGG	K03496	Other	-1
46	0	1200	1	integrase/recombinase xerd': 1155, 'hypothetical protein': 39, 'phage integrase sam-like domain': 6	K04763': 1155, 'hypo': 39, 'phage_int_sam_5': 6	integrase/recombinase xerd	K04763	NA	Integrase/recombinase xerd	KEGG	K04763	Other	1
47	9.99107e-07	1118	6	type iv secretion system protein virb8': 1118	K03203': 1118	type iv secretion system protein virb8	K03203	NA	VirB8 T4SS protein	KEGG	K03203	Other	1
49	1.47828e-30	1077	1	hypothetical protein': 1077	hypo': 1077	hypothetical protein	hypo	hypo	KikA killer protein of the TrbM family	BLAST	WP_110662951.1 (4e-67)	Other	1
50	0	1028	0	hypothetical protein': 1028	hypo': 1028	hypothetical protein	hypo	hypo	TraC T4SS protein	BLAST	WP_132449738.1	Other	-1
52	0.000177364	1019	13	type iv secretion system protein virb1': 1019	K03194': 1019	type iv secretion system protein virb1	K03194	NA	VirB1 T4SS protein	KEGG	K03194	Other	1
53	5.5393e-293	1017	21	parb family transcriptional regulator, chromosome partitioning protein': 1017	K03497': 1017	parb family transcriptional regulator, chromosome partitioning protein	K03497	NA	ParB transcriptional regulator (*Hok/Sok TA related)	KEGG	K03497	Anti-defense-related	1
54	9.23215e-308	977	8	hypothetical protein': 977	hypo': 977	hypothetical protein	hypo	hypo	Theronine dehydrogenase	BLAST	WP_071624772.1 (2e-58)	Other	1
55	3.22019e-290	945	2	hypothetical protein': 945	hypo': 945	hypothetical protein	hypo	hypo	Uncharacterized	NA	NA	Uncharacterized	1
56	2.46849e-283	889	15	dna polymerase iii subunit theta': 850, 'hypothetical protein': 39	K02345': 850, 'hypo': 39	dna polymerase iii subunit theta	K02345	NA	DNA polymerase III theta subunit; ssDNA breaks repair	KEGG	K02345	Other	1
57	9.82536e-272	880	5	putative transcriptional regulator': 581, 'hypothetical protein': 203, 'hth-type transcriptional regulator / antitoxin mqsa': 96	K07726': 581, 'hypo': 203, 'K13655': 96	putative transcriptional regulator	K07726	NA	Putative antitoxin MqsA	KEGG; CDD	K13655	Anti-defense-related	1
58	5.16483e-277	858	10	hypothetical protein': 857, 'single-strand dna-binding protein': 1	hypo': 857, 'K03111': 1	hypothetical protein	hypo	K03111	Uncharacterized	NA	NA	Uncharacterized	1
59	4.60768e-07	841	8	type iv secretion system protein virb6': 841	K03201': 841	type iv secretion system protein virb6	K03201	NA	VirB6 T4SS protein	KEGG	K03201	Other	1
60	7.64728e-15	833	10	type iv secretion system protein virb5': 833	K03200': 833	type iv secretion system protein virb5	K03200	NA	VirB5 T4SS protein	KEGG	K03200	Other	1
61	1.18329e-182	832	12	type iv secretion system protein virb2': 832	K03197': 832	type iv secretion system protein virb2	K03197	NA	VirB2 T4SS protein	KEGG	K03197	Other	1
62	0	826	21	dna polymerase v': 825, 'transposase': 1	K03502': 825, 'is3_is407_orf2': 1	dna polymerase v	K03502	NA	UmuC homolog; DNA polymerase v	KEGG	K03502	Other	-1
64	2.35549e-41	806	7	hypothetical protein': 806	hypo': 806	hypothetical protein	hypo	hypo	CagT putative T4SS apparatus protein	HHPRED prediction		Other	1
65	9.19122e-32	763	27	atp-binding cassette, subfamily b, bacterial irta/ybtp': 260, 'atp-binding cassette, subfamily b, bacterial irtb/ybtq': 215, 'atp-binding cassette, subfamily b, multidrug efflux pump': 102, 'atp-binding cassette, subfamily b, bacterial': 39, 'atp-binding cassette, subfamily b, bacterial cvab/mchf/raxb': 34, 'atp-binding cassette, subfamily c, bacteriocin exporter': 28, 'atp-binding cassette, subf…	K14698': 248, 'K14699': 208, 'K20344': 91, 'K18888': 32, 'K18887': 31, 'K13409': 30, 'K06147': 28, 'K06148': 16, 'K18104': 9, 'K11004': 9, 'K12292': 8, 'K16012': 7, 'K16013': 7, 'K18891': 7, 'K18892': 7, 'K18890': 4, 'K18889': 4, 'K20485': 4, 'K20386': 3, 'K05661': 2, 'K18216': 2, 'K18217': 2, 'K06159': 1, 'K16014': 1, 'K18893': 1, 'K12541': 1	atp-binding cassette, subfamily b, bacterial irta/ybtp	K14698	NA	ATP-binding cassette; subfamily B	KEGG	K14698	Other	-1
66	0	756	1	hypothetical protein': 756	hypo': 756	hypothetical protein	hypo	hypo	TraD T4SS protein	BLAST	WP_000235886.1	Other	-1
67	8.75264e-128	749	14	rna-directed dna polymerase': 556, 'nicotine oxidoreductase': 193	K00986': 556, 'K20170': 193	rna-directed dna polymerase	K00986	NA	ltrA RNA-directed DNA polymerase	KEGG	K00986	Other	1
68	1.45281e-173	740	14	hypothetical protein': 740	hypo': 740	hypothetical protein	hypo	hypo	Uncharacterized	NA	NA	Uncharacterized	1
69	1.6979e-227	731	5	hypothetical protein': 731	hypo': 731	hypothetical protein	hypo	hypo	CcgAII; Putative antirestriction protein	BLAST	WP_124108790.1 (1e-68)	Anti-defense	1
70	1.05019e-227	729	4	hypothetical protein': 729	hypo': 729	hypothetical protein	hypo	hypo	Uncharacterized	NA	NA	Uncharacterized	1
71	1.20406e-228	728	1	hypothetical protein': 725, 'chromosome partitioning protein': 3	hypo': 725, 'K03496': 3	hypothetical protein	hypo	K03496	Uncharacterized; Putative Plasmid stability protein StbB	BLAST	WP_011264012.1 (4e-167) WP_065208657.1 (5e-90)	Uncharacterized/other	1
72	3.81683e-227	710	1	antirestriction protein (plasmid)': 557, 'antirestriction protein klca': 106, 'hypothetical protein': 47	ardb': 557, 'hypo': 47, 'klca_2': 40, 'klca_1': 34, 'klca_3': 13, 'klca': 12, 'klca_4': 5, 'klca_6': 1, 'klca_24': 1	antirestriction protein (plasmid)	ardb	NA	Antirestriction ArdB	HMM	YP_008826438.1	Anti-defense	1
73	1.98645e-207	682	10	pi protein': 556, 'hypothetical protein': 126	pir': 507, 'hypo': 126, 'pir_1': 25, 'pir_2': 22, 'pir_3': 2	pi protein	pir	NA	Replication initiation protein	BLAST	EGY2203925.1 (0)	Other	-1
74	1.1404e-319	681	7	hypothetical protein': 681	hypo': 681	hypothetical protein	hypo	hypo	Uncharacterized; DUF736	BLAST; CDD	WP_122129219.1 (1e-121)	Uncharacterized	1
76	5.38859e-212	665	4	hypothetical protein': 566, 'centrosomal protein cep128': 54, 'poly [adp-ribose] polymerase 2/3/4': 39, 'poly [adp-ribose] polymerase 1': 4, 'transposase': 2	hypo': 566, 'K16460': 54, 'K10798': 39, 'K24070': 4, 'is5_is903': 1, 'is5_is427': 1	hypothetical protein	hypo	K16460	Uncharacterized; WGR domain-containing protein	BLAST; CDD	WP_165915128.1 (1e-50)	Uncharacterized	-1
77	1.25615e-202	657	6	hypothetical protein': 657	hypo': 657	hypothetical protein	hypo	hypo	Uncharacterized	NA	NA	Uncharacterized	1
79	1.22324e-199	633	17	hypothetical protein': 633	hypo': 633	hypothetical protein	hypo	hypo	Putative DNA methylase	NA	NA	Anti-defense-related	1
80	1.39528e-219	630	2	type i restriction enzyme m protein': 615, 'hypothetical protein': 11, 'adenine-specific dna-methyltransferase': 4	K03427': 615, 'hypo': 11, 'K07317': 4	type i restriction enzyme m protein	K03427	NA	Site-specific DNA-methyltransferase	KEGG	K03427	Anti-defense-related	1
81	8.36127e-197	622	16	hypothetical protein': 622	hypo': 622	hypothetical protein	hypo	hypo	Uncharacterized; DUF2857	BLAST; CDD	SUQ57197.1 (3e-148)	Uncharacterized	1
82	4.84955e-198	621	1	hypothetical protein': 621	hypo': 621	hypothetical protein	hypo	hypo	Uncharacterized	NA	NA	Uncharacterized	1
83	9.42745e-137	619	18	prophage cp4-57 regulatory protein (alpa)': 562, 'prophage regulatory protein': 57	phage_alpa': 562, 'K07733': 57	prophage cp4-57 regulatory protein (alpa)	phage_alpa	NA	prophage cp4-57 regulatory protein (alpa)	Pfam	PF05930.11	Other	1
84	6.42948e-190	599	0	putative dna primase/helicase': 598, 'dna repair protein rada/sms': 1	K06919': 598, 'K04485': 1	putative dna primase/helicase	K06919	NA	Putative DNA primase/helicase	KEGG	K06919	Other	1
86	9.69391e-204	594	15	hypothetical protein': 594	hypo': 594	hypothetical protein	hypo	hypo	Uncharacterized	NA	NA	Uncharacterized	1
87	4.52207e-192	585	19	hypothetical protein': 585	hypo': 585	hypothetical protein	hypo	hypo	Uncharacterized	NA	NA	Uncharacterized	1
88	5.18089e-186	584	2	hypothetical protein': 584	hypo': 584	hypothetical protein	hypo	hypo	Uncharacterized	NA	NA	Uncharacterized	1
89	2.31298e-17	570	2	hypothetical protein': 570	hypo': 570	hypothetical protein	hypo	hypo	Uncharacterized; Cag12 super family	BLAST; CDD; HHpred	HCI6558943.1 (2e-23)	Uncharacterized	1
90	3.67293e-178	564	4	hypothetical protein': 564	hypo': 564	hypothetical protein	hypo	hypo	Uncharacterized	NA	NA	Uncharacterized	1
91	1.94659e-123	552	16	hypothetical protein': 552	hypo': 552	hypothetical protein	hypo	hypo	Antitoxin EndoAI / CopG family transcriptional regulator	BLAST	WP_134898219.1 (4e-56)	Anti-defense-related	1
92	4.06341e-146	545	28	hypothetical protein': 545	hypo': 545	hypothetical protein	hypo	hypo	Molecular chaperone	BLAST	EAM2847029.1 (3e-63)	Other	1
93	2.14954e-114	530	9	antitoxin stbd': 529, 'hypothetical protein': 1	K18923': 529, 'hypo': 1	antitoxin stbd	K18923	NA	Antitoxin StbD	KEGG	K18923	Anti-defense-related	1
95	5.12627e-153	522	7	hypothetical protein': 522	hypo': 522	hypothetical protein	hypo	hypo	Uncharacterized; YahA protein	BLAST	EFV65138.1 (4e-58)	Uncharacterized	1
96	8.68402e-174	517	2	putative dna primase/helicase': 517	K06919': 517	putative dna primase/helicase	K06919	NA	Putative DNA primase/helicase	KEGG	K06919	Other	1
97	3.73365e-151	514	11	hypothetical protein': 514	hypo': 514	hypothetical protein	hypo	hypo	Uncharacterized	NA	NA	Uncharacterized	-1
98	2.4214e-104	512	8	mrna interferase rele/stbe': 512	K06218': 512	mrna interferase rele/stbe	K06218	NA	Toxin RelE/StbE	KEGG	K06218	Anti-defense-related	1
99	5.57698e-15	507	13	antirestriction protein, dar antirestriction system of phage p1': 504, 'type i restriction enzyme m protein': 2, 'dna (cytosine-5)-methyltransferase 1': 1	darb': 504, 'K03427': 2, 'K00558': 1	antirestriction protein, dar antirestriction system of phage p1	darb	NA	Antirestriction DarB	HMM	ANC48435.1	Anti-defense	1
100	5.21885e-143	498	12	hypothetical protein': 498	hypo': 498	hypothetical protein	hypo	hypo	DNA distortion polypeptide 3	BLAST	EAW8461765.1 (3e-39)	Other	-1
101	1.15256e-22	494	19	3-oxoacyl-[acyl-carrier protein] reductase': 245, 'meso-butanediol dehydrogenase / (s,s)-butanediol dehydrogenase / diacetyl reductase': 60, 'uncharacterized protein': 36, 'gluconate 5-dehydrogenase': 25, '3-hydroxy acid dehydrogenase / malonic semialdehyde reductase': 25, 'retinol dehydrogenase 12': 21, 'decaprenylphospho-beta-d-erythro-pentofuranosid-2-ulose 2-reductase': 10, 'sorbitol-6-phosph…	K00059': 245, 'K07124': 36, 'K18009': 32, 'K03366': 28, 'K00046': 25, 'K16066': 25, 'K11153': 21, 'K16652': 10, 'K00068': 8, 'K11150': 6, 'K14189': 4, 'K11166': 4, 'K00065': 4, 'K00038': 3, 'K06123': 3, 'K00023': 3, 'K20900': 3, 'K17742': 3, 'K11049': 3, 'K13775': 2, 'K00034': 2, 'K00079': 2, 'K11163': 2, 'K12677': 2, 'K05296': 2, 'K16216': 1, 'K19548': 1, 'K15734': 1, 'K21883': 1, 'K18609': 1, '…	3-oxoacyl-[acyl-carrier protein] reductase	K00059	NA	3-oxoacyl-[acyl-carrier protein] reductase	KEGG	K00059	Other	1
102	2.25325e-70	492	21	replication initiation protein': 430, 'hypothetical protein': 62	repe': 334, 'hypo': 62, 'repe_1': 54, 'repe_2': 41, 'repe_3': 1	replication initiation protein	repe	NA	Replication initiation protein	UniProtKB	P03856	Other	1
104	4.94774e-56	472	25	toxin ccdb': 472	K19163': 472	toxin ccdb	K19163	NA	Toxin CcdB	KEGG	K19163	Anti-defense-related	1
