## Supplementary material for "A diverse repertoire of anti-defense systems is encoded in the leading region of plasmids": Dataset 3

### Sheet: Frpo and ssi sequences
Known Frpo and ssi sequences:
Name	Accession	Sequence
ColIb P-9 plasmid, Frpo1	AJ238399.1:1459-1787	CGGAGGAGCGAAGCTCCTTCTGCCGTCCGGGTCTTCGGGGATTTCCCCGCAGTGGACCTTTCCGACGGGG GACGCTCACCACGTCACGGGGCAGTTGTCCGGGGGCAGACGCAAAAGTTTTTGACGCCTGCGGCAAAAAG TTTTGTGGCTGGTACATCTCTCCCCTGGACGACTGAAACGGGATGTGGTCGTGTATGTACCCCCGGAAAG TCCATCTGCGGAGAACAGGCCGCAGTGCGGCGGCAGACAGGCAGAGACAGCTGCGCCATCAGGCGCAGTG GCCTTACACACCGTAAGGTGTGCAGGGAGCGCCGCATCCGGCGCGACTG
ColIb P-9 plasmid, Frpo2	AJ238399.1:4353-4678	CGGAGGGGCGAAAGCCCCTTCTGCCGTCCACTTCTTCGGGGTTTCTCCCCGCAGTGGACCTTTCCGATGG GGCGTCCGTCACCACGTCACGGGGCAGCTGTCCGGGGGCGGACGCAAAATTTTTTGCCGGGTTTATGGCT AAAAATTTTGTGGACGGTATATCTTCCCCTGGACTGCTGAAACGGGATGTGGTTACTCCAGCCCCCGGAA AGTCCACAGCGGGAAACAGGCCGCAGGGGTGGCGGCGGAAGGGTTGACTGCGCCATCAGGCGCAGTGGCC TTACACAACGTCAGGTGTGCAGGGAGCGCCGTTTCCGGCGCGACAG
ColIb P-9 plasmid, Frpo3	AJ238399.1:11381-11711	TCAGAGGAGCGAAAGCTCCTCCTGCCGTCCACTTCACAGGGGTTTCTCCCCGCAGTGGACCTTTCCGATG GGGGCCCGTTTACCGCCTCACGGGACAGCTGTCCGGGGGCGGACGCAAAATTTTTTGCCGGGTTCATGGC TAAAAATTTTGTGGCCGGTGCATCTCACCCTGGACAGATGGAACGGGAGGGGGTTACGTCTGCCCCCCGG AAAGTCCACAGCGGGAAACAGGCCGCAGAGGTGGCGGCAGGAGGGAAGACTGCTGCGCCATCAGGCGCAG TTTCCTCACACACCGTCAGGTGTGCAGGGAGCGCAGGTCACGGCGCGACAG
F plasmid ssiD	D90178.1	CCCCCATCATCTTTTCGAGTTTCGGGAGCCGCGGTTTTGACGTTTTGCGGGGACCTGCCTTTTGTTCCCT CCGGTATTCACCATCACCTTTTTGAGAACCTTCGCCGCAAGGGGCATACTGCCACGGCCGGAAACGACTG TCCGGGGGCAAGACCGCAAAACATTTTGCCTACTTTTGGGCAAAAAGTTTTGCGGGATGTGCATTTCACC CCTGGACTGGCGGAGACGGTTGTGGCTGTCTTTGCCCCCGGTGACAGGGGCTTAAACAGGTGAATGGCAC CGGACACAACAACGGGCAGGCACCCGCCGCAACGACGTGAAGCGCGGTTTGCGAAACGGCGTTGCCCCTT A
F plasmid ssiE	D90180.1	AATTAATCTTACAGGCATTGTCAGATACCGGTTATGCCCGCAAAAGCGGCATGGAAGGCCACACACAAAA ATATCATATGAGTGACAATACTGACTGGCCGAAGCCCCGCGAAGCAGTAACCCATCTTATATATACCCGG TAACTGCGCAGCCTCCTGCCAGACCATTTTTCGCGGGCACAATATTTACA
Suspected Frpo sequences identified in this study:
Candidate Name	Source	Sequence
Frpo' 1	Serratia marcescens (CP047692.1)	ATTATTCTCCTTCACCTGTTTAATTTTTTAACCATCACCCGTTGAGTTGCCGGGGCCGCGGTTTTGACTTTGTGCGGGGACCTGCTGAACCTGCCCCCTGGATATAACCTTCACCCGTTTGAGAGCCGTTCGCCGCGAGGGCGTAAACGAGCACGGCCCGGTGCAGATGTCCGGGGGTGAGCGGGAAATTTTTTTCGGCCTAATGAAGCGGCAGCGGAATGGCCGGGAAAAATTTATTGCGAAAGGCCCTGCCGTCCCCTGGACAGCAAGACGGGTTGTGCTTGTCTCAGCCCCGGCGAATGGACTCAAACGGGTGATACGGGTACCAGGGGAAAGGAGCAGGCACCCGCCGCAACGACGAAGAGCGCGGGCGCGAAACGGCGTTGCCCCGCAGAGT
Frpo' 2	Serratia marcescens (CP047692.1)	CCAGTTTTCTCCTCTTTCTGGTTTTCTGTCTGTTAAAACCATCACCCGTTGAGTTGCCGGGGCCGCGGTTTTGACTTTGTGCGGGGACCTGCTGAACCTGCCCCCTGGATATAACCTTCACCCGTTTGAGAGCCGTTCGCCGCAAGGGCGTAAACGAGCACGGCCCGGTGCAGATGTCCGGGGGTGAGCGGGAAATTTTTTTCGGTCCAATGAAGCGGCAGCGGAATGGCCGGGAAAAATTTATTGCGAAAGGCCCTGCCGTCCCCTGGACAGCAAGACGGGTTGTGCTTGTCTCAGCCCCGGCGAATGGACTCAAACGGGTGATACGGGTACCAGGGGAAAGGAGCAGGCACCCGCCGCAACGACGAAGAGCGCGGGCGCGAAACGGCGTTGCCCC
Frpo' 3	Serratia marcescens (CP047692.1)	TTTTCTTTTTCCTGATTTTTAAAGAACATCACCCGTTGAGTTGCCGGGGCCGCGGTTTTGACTTTGTGCGGGGACCTGCTGAACCTGCCCCCTGGATATAACCTTCACCCGTTTGAGAGCCGTTCGCCGCAAGGGCGTAAACGAGCACGGCCCGGTGCAGATGTCCGGGGGTGAGCGGGAAATTTTTTTCGGCCTAATGAAGCGGCAGCGGAATGGCCGGGAAAAATTTATTGCGAAAGGCCCTGCCGTCCCCTGGACAGCAAGACGGGTTGTGCTTGTCTCAGCCCCGGCGAATGGACTCAAACGGGTGATACGGGTACCAGGGGAAAGGAGCAGGCACCCGCCGCAACGACGAAGAGCGCGGGCGCGAAACGGCGTTGCCCCGCAGAGTGCCGGC
Frpo' 4	insect metagenome (OFEI01000013.1)	CATTGTGAGCCTCCGGTTTTACATGAGATGCGACACCGGGCGGTGCCGTGACTCCATAACAGACGGGCGGTCAGTCACGAATGCAGGGGCGCAAGGGAAGCCGCAGCCTGACGCACGCGGCGGACGGGAGTTGCAGGGTGAGGCCGCGAAACCTGAGCGGGCGAACAACCGGAAAATCACGGCCGACGGGAAGGAAGGACCGGGTGACCGCCGCGTTCACTTTACCCTTGCATTCGTGACAGCCCGGCTAAGATGGAGTCACGGCACAGCCCGCACGCGCACGGTGCAGGCAGAGGGCGTTTATCACCACAAGGCCCGACGCGGCGGGCCGGGTGACGCGGAGCCGCCCGGCGACATCCTTAGTGGATGTTGTCATCCCGCGCCGGTGAACGCGGGGAAG
Frpo' 5	insect metagenome (OFEI01000013.1)	CATGTTGCTCCTCCTTCTGAACCTGTTTTGCCTTTAAACCCCGTCACCCGTTGAGTTTCGGGAGCCGCGGTGTTGACGTTTTGCGGGAACCTGCTGTTTTGTTCCCCGTGGTATGACCTTCACCCGTTTGAGAACCTTCGCCGCGAGGGCGTAAACCAGCGCGGGCGATGGCGGATGTCCGGGGCGCGGTTTACCGCGTGCCATTTACCCTAGACAGCCGACAGCGACTGTGCTTGTCTCAGCCCCGGCGACAGGGACTGAAACGGGTGATAAGGCAGCGGAAGTGGACATGAGCAGGGACCCGCCGCAACGTCGGGGCGCGGCACGCGAAACGGCGTTGCCCCTTACGCCCCGGCGTCAGTTTGCCGGGGTGCATAAAGCGCAGGTCACGGCGCGTAAA
Frpo' 6	insect metagenome (OFEI01000013.1)	CATCGTCTTTCCTCCTGGTTGTTAAAGAACATCACCCGTTGAGTTTCGGGAGCCGCGGTGTTGACGTTTCGCGGGAACCTGCTGCTGTGTTCCCGGAGGTCATGCCATCACCCGTTTGAGAACCTTCGCCGCAGGGGCGTAAACCAGCGCGGGCGATGGCAGCTGTCCGGGGCGCGGTTTACCGCGTGCCATTTACCCTGGACAGCTGCCAGCGGCTGTGCTTGTCTCAGCCCCGGCGACAGGGACGTAAACGGGTGAACGGCGCCGGGGTGGACATGAGCAGGGTTCCGCCGCAGCGGCGGGGCGCGGCACGCGAAACGGCGGTGCCCCTTACGCCCCGGCGTCAGTTTGCCGGGGTGCATAAAGCGCAGGTCACGGCGCGACAGGGCGGCGCAGCCGT
Frpo* 1	insect metagenome (OFEI01000013.1)	AGCATCTCCACTGTTAGCATGTGATACGGCGCGGGCTTGCGCCGTGACCACACCAGAGACGGGCGCAAAGCGGAAAGCGCAGGAGCGTCCCCGGAAGCCGCAGCGCAAGGCCGTTGCGGGCTGAATGCCCGTGACGGGCGCGAACGGGTGAGGAGACGGCGCAGCGGACTCTTGCGATTGCAGCGGCCCGGCTAAGGTTCGGGCACGGCGTAAGCCCCCACGACACGGCGGCCTCATGGCGCACCGTTTTACCCCGTGGGCAGGCTCAGCCTGCGCCCTTTGCGGCCCCGGCAGGGCCGGGAACTGCCGCGTGGCGTTGGTGTACGGGCGGGGGTTCGATGCCCGCGACCGTACCTGCCGCTCCGCTGCCGGCCGGTCTCTCGCGGGTCCCGTACCC
Frpo* 2	insect metagenome (OFEI01000013.1)	GCTGCTTCTCCTTCTGTGGGTTAAATGATGTTTCTGTGAGTATTCGCCGTCGCAGAAGGGAAAAAGCCTCACCGGGGAGCGCTGACAAGGCCGCCGCAGGCGTGCACTTCAGCCTTGTCAGAAGGAGCGAGGCGGTGTGGCGCAGTTCCCTGCGACGGAAATACCACGGGAACATCAGCCACCGGTGGATGAGCATGGCACGGCCCCGGACGGCGCAAACGCGGTCCGGTCCTCAGCGGCCACGCCCGTGGCCAGTGAGTGCGGCGGCAGCATGCCGGCTGCGGGTGTTGCGTCAGTCGATGGAAACCCGTCGGCCCGCAGGGCAAGGGCAGAGACGGCTTGCCGGCTCGGTGCGAAGCATGACAGCGCGGCCCGGAGGGAGACGCCCCGGGCAAAA
Frpo* 3	insect metagenome (OFEI01000013.1)	ACGCTGACTCCTTATCTGATGGGGGCACCCTCTTGTGCCGTGGCCTCCACAAAGACGGGCGACAGGCGGAACAGACAGGGGCGGACGCGCAAGCCGCACGCGCCGCCGGAGCGGACTGAATGTCCCGCGCACGGCGGGGAACGGGTGAGCAGGCCGGCGAAGCTTCCCTTGTCTGAACGCCAGCCCGGCTACAGTGAGGGCACGGCACCTCAGACCCGCCGGCTGACGACCGCAGGGCGTTGGACGGCTCAGAAGCGGAGCGCAGCGACATCCTTAAAACAGAAAGCGAACAACGTGGGTCATCTTCGGACAGAACATTGGATGAGGTGAGAAAGTTGCTGGCGCCGATGGCTGGAAGGGGTGCGCCGACAGGCGCCATAAATAAGGAGCAACGCGA
Frpo* 4	insect metagenome (OFEI01000013.1)	GCTGCTTCTCCTTCTGTGGGTTAAATGATGTTTCTGTGAGTATTCGCCGTCGCAGAAGGGGAAAAAGCCTCACCGGGGAGCGCTGACAAGGCCGCCGCAGGCGTGCACTTCAGCCTTGTCAGAAGGAGCGAGGCGGTGTGGCGCAGTTCCCTGCGACGGAAATACCACGGGAACACCGGCCACCGGTGGATGAGCATGGCACGGCTCCGGACGGCGCTAACGCGGTCCGGTCCTCAGCGGCCACGACCGTGGCCAGTGAGCGCGCTGGCGCCAGCCAGCTGCACGCCCTGGCAGTTCGCCATCAGACCCTAGCCGGGAGGCCCGAAACCCGCGTGCGGGATTCGGCGGAGCTTACCGGCTTTGCCGGTTAGCGCAGTGGGGCTGACGAGCCGGCAAC
Frpo* 5	Salmonella enterica (AAEPNF010000010.1)	CCTGCTTTTCCTCTTGTCTGGTGGTTAATCCATCTCTCGGTGAGTTCCCTGGCGGCAAAGGGCAAAGGAGCAACGTCGCAAGGAGGAAGGAAAGGGGCGGAGACAAAAAGTTTTTGCATCCCTTCGCAAAAAGTTTTTGGCGGAGTTCATTTCACCCCTTGGATGACGACGCGACGGTGCTACGACCAGCCCTCCGCCCGGGAACGGACGCGAGATGGCTCACCAGAGGTATGAGAAGAGGATGAACACACCCGACACGGCGGAACGGCGTGGTGTCATCAGAATGCCGGCAGGTTTATCGCCGGCATGGTGAAAGCGGCTCGACCGGAACGGTCGCAGCAAGCCTGCCGTTGACCTTCGCCATCAGACCCTAGCCGTATGGCCCGAAACCCGAAGG
Frpo* 6	Salmonella enterica (AAEPNF010000010.1)	CCTGCTTTTCCTCTTGTCTGGTGGTTAATCCATCTCTCGGTGAGTTCCCTGGCGGCAAAGGGCAAAGGAGCAACGTCGCAAGGAGGAAGGAAAGGGGCGGAGACAAAAAGTTTTTGCATCCCTTCGCAAAAAGTTTTTGGCGGAGTTCATTTCACCCCTTGGATGACGACGCGACGGTGCTACGACCAGCCCTCCGCCCGGGAACGGACGCGAGATGGTTCACCAGAGATATGAGAAGAGGATGAACACACCCGACACGGCGGAACGGCGTGGCGTCATCAGAATGCCGGCAGGTTTATCGCCGGCATGGTGAAAGCGGTGCGACCGGAACGGTCGCAGCAAGCCTGCCGTTGACCTCTGCGCAAGGGATGGAAGCCCGCCAGGGCGGAGACAGCTT
Frpo* 7	Salmonella enterica (AAEPNF010000010.1)	TCTGGTTGTCTCCTCTTCAGGTCAGTTTCCATCTCTCAGTGAGTTCGTCGCGGCGAAGGGCAATGGAGCAACTGTGAAGGCGGAGAGCAGGGGGCGGAGACGAAAAGTTTTTGCCCCTGGCAAAAAGTTTTTGTCGGAGTTCATATACCCCTTGCGCGACGACAAGCCGGTGCTACAGACAGCCCTCCACGAAGAATCACTGAGAGAGGGACATCCCTGCTGCGGACAGAATGAACACACCCGACACGGCGGAACGGCGTGGCGCCCTCAGAATGCCGGCAGGTTTATCGCCGGCATGGTGAAAGCGGCGTGACCGGAACGGTCGCAGCAAGCCTGCCGTTGACGTTGCGACAGAGGGATGGAAACCCGCTGCCCCGCAGGGGCCGGGACGGGACAG
