## Supplementary material for "A diverse repertoire of anti-defense systems is encoded in the leading region of plasmids": Dataset 4

### Sheet: Anti-defense & related
Name	Function	Accession	NCBI/ KEGG/ Pfam
AcrIE1	CRISPR system inhibited: I-E	YP_007392738.1	NCBI
AcrIE2	CRISPR system inhibited: I-E	YP_007392439.1	NCBI
AcrIE3	CRISPR system inhibited: I-E	YP_950454.1	NCBI
AcrIE4	CRISPR system inhibited: I-E	NP_938238.1	NCBI
AcrIE4-F7	CRISPR system inhibited: I-E, I-F	WP_064584002.1	NCBI
AcrIE5	CRISPR system inhibited: I-E	WP_074973300.1	NCBI
AcrIE6	CRISPR system inhibited: I-E	WP_087937214.1	NCBI
AcrIE7	CRISPR system inhibited: I-E	WP_087937215.1	NCBI
AcrIE8	CRISPR system inhibited: I-E	WP_047683602.1	NCBI
AcrIE9	CRISPR system inhibited: I-E	WP_101192668.1	NCBI
AcrIF1	CRISPR system inhibited: I-F	YP_007392342.1	NCBI
AcrIF2	CRISPR system inhibited: I-F	YP_002332454.1	NCBI
AcrIF3	CRISPR system inhibited: I-F	YP_007392440.1	NCBI
AcrIF4	CRISPR system inhibited: I-F	WP_016068584.1	NCBI
AcrIF5	CRISPR system inhibited: I-F	YP_007392740.1	NCBI
AcrIF6	CRISPR system inhibited: I-E, I-F	WP_043884810.1	NCBI
AcrIF7	CRISPR system inhibited: I-F	YP_009146150.1	NCBI
AcrIF8	CRISPR system inhibited: I-F	YP_007006940.1	NCBI
AcrIF9	CRISPR system inhibited: I-F	WP_031500045.1	NCBI
AcrIF10	CRISPR system inhibited: I-F	WP_037415910.1	NCBI
AcrIF11	CRISPR system inhibited: I-F	WP_038819808.1	NCBI
AcrIF12	CRISPR system inhibited: I-F	ABR13388.1	NCBI
AcrIF13	CRISPR system inhibited: I-F	EGE18854.1	NCBI
AcrIF14	CRISPR system inhibited: I-F	AKI27193.1	NCBI
AcrIF15	CRISPR system inhibited: I-F	PNO41376.1	NCBI
AcrIF16	CRISPR system inhibited: I-F	RKO74367.1	NCBI
AcrIF17	CRISPR system inhibited: I-F	PLY37347.1	NCBI
AcrIF18	CRISPR system inhibited: I-F,I-E	WP_049300010.1	NCBI
AcrIF19	CRISPR system inhibited: I-F	RJL39232.1	NCBI
AcrIF20	CRISPR system inhibited: I-F	WP_119870655.1	NCBI
AcrIF21	CRISPR system inhibited: I-F	PLY37348.1	NCBI
AcrIF22	CRISPR system inhibited: I-F/I-E	PWD66516.1	NCBI
AcrIF23	CRISPR system inhibited: I-F	WP_052155777.1	NCBI
AcrIF24	CRISPR system inhibited: I-F	WP_043084540.1	NCBI
AcrIC1	CRISPR system inhibited: I-C	AKG19229.1	NCBI
AcrIF2/C2	CRISPR system inhibited: I-C, I-F	WP_015972868.1	NCBI
AcrIC3	CRISPR system inhibited: I-C	WP_058130594.1	NCBI
AcrIC4	CRISPR system inhibited: I-C	WP_153575361.1	NCBI
AcrIC5	CRISPR system inhibited: I-C	WP_089394111.1	NCBI
AcrIC6	CRISPR system inhibited: I-C, I-E	WP_080050315.1	NCBI
AcrIC7	CRISPR system inhibited: I-C, I-E	WP_003294373.1	NCBI
AcrIC8	CRISPR system inhibited: I-C, I-E	WP_074202337.1	NCBI
AcrIC9	CRISPR system inhibited: I-C	AFK66538.1	NCBI
AcrIC10	CRISPR system inhibited: I-C	WP_058195519.1	NCBI
AcrIIA1	CRISPR system inhibited: II-A	WP_003722518.1	NCBI
AcrIIA2	CRISPR system inhibited: II-A	WP_003722517.1	NCBI
AcrIIA3	CRISPR system inhibited: II-A	WP_014930691.1	NCBI
AcrIIA4	CRISPR system inhibited: II-A	WP_003723290.1	NCBI
AcrIIA5	CRISPR system inhibited: II-A	ASD50988.1	NCBI
AcrIIA6	CRISPR system inhibited: II-A	AVO22749	NCBI
AcrIIA7	CRISPR system inhibited: II-A	VDB32354.1	NCBI
AcrIIA8	CRISPR system inhibited: II-A	VDB32352.1	NCBI
AcrIIA9	CRISPR system inhibited: II-A	VDB32351.1	NCBI
AcrIIA10	CRISPR system inhibited: II-A	VDB32353.1	NCBI
AcrIIA11	CRISPR system inhibited: II-A	QEH00205.1	NCBI
AcrIIA12	CRISPR system inhibited: II-A	WP_003731276.1	NCBI
AcrIIA13	CRISPR system inhibited: II-A	WP_050337628.1	NCBI
AcrIIA14	CRISPR system inhibited: II-A	NA	NA
AcrIIA15	CRISPR system inhibited: II-A	WP_142302263.1	NCBI
AcrIIA16	CRISPR system inhibited: II-A	WP_061665674.1	NCBI
AcrIIA17	CRISPR system inhibited: II-A	WP_002401839.1	NCBI
AcrIIA18	CRISPR system inhibited: II-A	WP_099390844.1	NCBI
AcrIIA19	CRISPR system inhibited: II-A	WP_107591702.1	NCBI
AcrIIA20	CRISPR system inhibited: II-A	OHX26873.1	NCBI
AcrIIA21	CRISPR system inhibited: II-A	WP_000384271.1	NCBI
AcrIIA22	CRISPR system inhibited: II-A	QEH00216.1	NCBI
AcrIIA23	CRISPR system inhibited: II-A	NA	NA
AcrIII-1	CRISPR system inhibited: III-A	NP_666617.1	NCBI
AcrIIIB1	CRISPR system inhibited: III-B	NP_666582.1	NCBI
AcrIIC1	CRISPR system inhibited: II-C	WP_049360089.1	NCBI
AcrIIC2	CRISPR system inhibited: II-C	WP_042743678.1	NCBI
AcrIIC3	CRISPR system inhibited: II-C	WP_042743676.1	NCBI
AcrIIC4	CRISPR system inhibited: II-C	WP_049372635.1	NCBI
AcrIIC5	CRISPR system inhibited: II-C	WP_002642161.1	NCBI
AcrIIC6	CRISPR system inhibited: II-C	WP_099803098.1	NCBI
AcrID1	CRISPR system inhibited: I-D	YP_009272954.1	NCBI
AcrVA1	CRISPR system inhibited: V-A	AKG19227.1	NCBI
AcrVA2	CRISPR system inhibited: V-A	AKG19228.1	NCBI
AcrVA3	CRISPR system inhibited: V-A	AKG19230.1	NCBI
AcrVA4	CRISPR system inhibited: V-A	WP_046699156.1	NCBI
AcrVA5	CRISPR system inhibited: V-A	WP_046699157.1	NCBI
AcrVIA1(Lse)_num1	CRISPR system inhibited: VI-A	WP_021747296.1	NCBI
AcrVIA2	CRISPR system inhibited: VI-A	WP_021747297.1	NCBI
AcrVIA3	CRISPR system inhibited: VI-A	WP_036060266.1	NCBI
AcrVIA4	CRISPR system inhibited: VI-A	WP_021746815.1	NCBI
AcrVIA5	CRISPR system inhibited: VI-A	WP_021747061.1	NCBI
AcrVIA6	CRISPR system inhibited: VI-A	WP_013068627.1	NCBI
AcrVIA7	CRISPR system inhibited: VI-A	ACV38861.1	NCBI
AcrVIA1(Lse)_num2	CRISPR system inhibited: VI-A	EAD8780288.1	NCBI
AcrIB	CRISPR system inhibited: I-B	WP_015769207.1	NCBI
aca1	anti-CRISPR-associated gene 1	WP_016068277.1	NCBI
aca2	anti-CRISPR-associated gene 2	WP_019933869.1	NCBI
aca3	anti-CRISPR-associated gene 3	WP_049360086.1	NCBI
aca4	anti-CRISPR-associated gene 4	ABR13385.1	NCBI
aca5	anti-CRISPR-associated gene 5	WP_039494319.1	NCBI
aca6	anti-CRISPR-associated gene 6	WP_035450933.1	NCBI
aca7	anti-CRISPR-associated gene 7	WP_064702654.1	NCBI
aca8	anti-CRISPR-associated gene 8	NP_666535.1	NCBI
aca9	anti-CRISPR-associated gene 9	WP_131138857.1	NCBI
aca10	anti-CRISPR-associated gene 10	WP_074980464.1	NCBI
vcrx091	CRISPR–Cas evasion by repairing double-strand DNA breaks via recombination between short sequence repeats	YP_008997727.1	NCBI
vcrx092	CRISPR–Cas evasion by repairing double-strand DNA breaks via recombination between short sequence repeats	YP_008997728.1	NCBI
vcrx093	CRISPR–Cas evasion by repairing double-strand DNA breaks via recombination between short sequence repeats	YP_008997729.1	NCBI
ardA	Antirestriction protein (plasmid)	YP_308744.1	NCBI
ardB	Antirestriction protein (plasmid)	YP_008826438.1	NCBI
ardC	Antirestriction protein (plasmid)	YP_009182134.1	NCBI
ArsR	Antirestriction protein (plasmid)	BAA24820.1	NCBI
ardU	Antirestriction protein (plasmid)	AAF44049.1	NCBI
Ugi	Antirestriction protein (phage)	YP_009283008.1	NCBI
KlcAHS	Antirestriction protein (plasmid)	AHH27809.1	NCBI
darA	Antirestriction protein, Dar antirestriction system of phage P1	YP_006494.1	NCBI
		WP_063112814.1	NCBI
darB	Antirestriction protein, Dar antirestriction system of phage P1	YP_006479.1	NCBI
		ANC48435.1	NCBI
		AAQ07489.1	NCBI
		AXY98585.1	NCBI
DdrA	Antirestriction protein, Dar antirestriction system of phage P1	YP_006493.1	NCBI
DdrB	Antirestriction protein, Dar antirestriction system of phage P1	YP_006491.1	NCBI
Hdf	Antirestriction protein, Dar antirestriction system of phage P1	YP_006495.1	NCBI
Ulx	Antirestriction protein, Dar antirestriction system of phage P1	YP_006478.1	NCBI
Ocr	Antirestriction protein (phage); also an inhibitor of BREX defence	NP_041954.1	NCBI
ardD	Antirestriction protein (transposon Tn5053)	NA	NA
merR	Antirestriction protein	YP_003377844.1	NCBI
vcrx089	Antirestriction protein; resistance against type I restriction-modification	YP_008997725.1	NCBI
vcrx090	Antirestriction protein; resistance against type I restriction-modification	YP_008997726.1	NCBI
hokA	Type I TA system; Hok-Sok	K18920	KEGG
hokB	Type I TA system; Hok-Sok	K18921	KEGG
hokC_D	Type I TA system; Hok-Sok	K18919	KEGG
hokE	Type I TA system; Hok-Sok	K18922	KEGG
sokB	Type I TA system; Hok-Sok; sRNA antisense regulator of MokB and HokB protein	K18870	KEGG
sokC	Type I TA system; Hok-Sok; sRNA antisense regulator of MokC and HokC protein	K18871	KEGG
symE	Type I TA system; SymE-SymR; toxic protein	K19048	KEGG
symR	Type I TA system; SymE-SymR; sRNA antisense regulator of SymE protein	K18524	KEGG
ldrA_B_C_D	Type I TA system; Ldr-Rdl; small toxic polypeptide LdrA/B/C/D	K18862	KEGG
rdlA_B_C_D	Type I TA system; Ldr-Rdl; sRNA antisense regulator of LdrA/B/C/D protein	K18863	KEGG
tisB	Type I TA system; TisB-IstR; small toxic protein TisB	K19148	KEGG
istR	Type I TA system; TisB-IstR; sRNA antisense regulator of TisB protein	K18526	KEGG
ibsA	Type I TA system; small toxic protein IbsA	K19149	KEGG
ibsB	Type I TA system; small toxic protein IbsB	K19150	KEGG
ibsC	Type I TA system; small toxic protein IbsC	K19151	KEGG
ibsD	Type I TA system; small toxic protein IbsD	K19152	KEGG
ibsE	Type I TA system; small toxic protein IbsE	K19153	KEGG
sibA	Type I TA system; sRNA antisense regulator of IbsA protein	K18864	KEGG
sibB	Type I TA system; sRNA antisense regulator of IbsB protein	K18865	KEGG
sibC	Type I TA system; sRNA antisense regulator of IbsC protein	K18867	KEGG
sibD	Type I TA system; sRNA antisense regulator of IbsD protein	K18868	KEGG
sibE	Type I TA system; sRNA antisense regulator of IbsE protein	K18869	KEGG
shoB	Type I TA system; small toxic protein ShoB	K19154	KEGG
ohsC	Type I TA system; sRNA antisense regulator of ShoB protein	K18872	KEGG
ralR	Type I TA system; endodeoxyribonuclease RalR	K19779	KEGG
ralA	Type I TA system; antisense regulator of RalR protein	K19780	KEGG
mazF	Type II TA system; MazF-MazE	K07171	KEGG
mazE	Type II TA system; MazF-MazE	K07172	KEGG
ndoAI	Type II TA system; MazF-MazE	K07723	KEGG
chpB	Type II TA system; ChpB-ChpS	K18841	KEGG
chpS	Type II TA system; ChpB-ChpS	K18842	KEGG
yhaV	Type II TA system; YhaV-PrlF	K19155	KEGG
prlF	Type II TA system; YhaV-PrlF	K19156	KEGG
relE	Type II TA system; RelE/StbE-RelB/StbD	K06218	KEGG
relB	Type II TA system; RelE/StbE-RelB/StbD	K18918	KEGG
stbD	Type II TA system; RelE/StbE-RelB/StbD	K18923	KEGG
yafQ	Type II TA system; YafQ-dinJ	K19157	KEGG
dinJ	Type II TA system; YafQ-dinJ; dinj anti-toxin	K07473	KEGG
yoeB	Type II TA system; YoeB-YefM	K19158	KEGG
yefM	Type II TA system; YoeB-YefM	K19159	KEGG
hipA	Type II TA system; HipA-HipB	K07154	KEGG
hipB	Type II TA system; HipA-HipB	K15773	KEGG
hicA	Type II TA system; HicA-HicB	K07339	KEGG
hicB	Type II TA system; HicA-HicB	K18843	KEGG
yafO	Type II TA system; YafO-YafN	K19160	KEGG
yafN	Type II TA system; YafO-YafN	K19161	KEGG
hha	Type II TA system; Hha-TomB	K05839	KEGG
tomB	Type II TA system; Hha-TomB	K19162	KEGG
pspC	Type II TA system; PspC-PspB	K03973	KEGG
pspB	Type II TA system; PspC-PspB	K03970	KEGG
ccdB	Type II TA system; CcdB-CcdA	K19163	KEGG
ccdA	Type II TA system; CcdB-CcdA	K19164	KEGG
parE1_3_4	Type II TA system; ParE-ParD	K19092	KEGG
parE2	Type II TA system; ParE-ParD	K19093	KEGG
parD1_3_4	Type II TA system; ParE-ParD	K07746	KEGG
parD2	Type II TA system; ParE-ParD	K19094	KEGG
doc	Type II TA system; Doc-Phd	K07341	KEGG
phd	Type II TA system; Doc-Phd	K19165	KEGG
higB	Type II TA system; HigB-HigA	K19166	KEGG
higB-1	Type II TA system; HigB-HigA	K07334	KEGG
higA	Type II TA system; HigB-HigA	K18831	KEGG
higA-1	Type II TA system; HigB-HigA	K21498	KEGG
mqsR	Type II TA system; MqsR-MqsA	K13651	KEGG
mqsA	Type II TA system; MqsR-MqsA	K13655	KEGG
mvpA	Type II TA system; VapC-VapB	K18828	KEGG
mvpT	Type II TA system; VapC-VapB	K18829	KEGG
vapC	Type II TA system; VapC-VapB	K19686	KEGG
vapB	Type II TA system; VapC-VapB	K19687	KEGG
pezT	Type II TA system; PezT-PezA	K16214	KEGG
pezA	Type II TA system; PezT-PezA	K18830	KEGG
yobL	Type II TA system; YobL-YobK	K21487	KEGG
yobK	Type II TA system; YobL-YobK	K21488	KEGG
yokI	Type II TA system; YokI-YokJ	K21489	KEGG
yokJ	Type II TA system; YokI-YokJ	K21490	KEGG
yqcG	Type II TA system; YqcG-YqcF	K21491	KEGG
yqcF	Type II TA system; YqcG-YqcF	K21492	KEGG
yxiD	Type II TA system; YxiD-YxxD	K21493	KEGG
yxxD	Type II TA system; YxiD-YxxD	K21494	KEGG
fitB	Type II TA system; FitB-FitA	K07062	KEGG
fitA	Type II TA system; FitB-FitA	K21495	KEGG
BC_0920	Type II TA system; BC_0920-BC_0921	K21496	KEGG
BC_0921	Type II TA system; BC_0920-BC_0921	K21497	KEGG
tabA	Type II TA system related factors; biofilm protein TabA	K19334	KEGG
mcbA	Type II TA system related factors; MqsR-controlled colanic acid and biofilm protein A	K13650	KEGG
bssS	Type II TA system related factors; biofilm regulator BssS	K12148	KEGG
bssR	Type II TA system related factors; biofilm regulator BssR	K19688	KEGG
bhsA	Type II TA system related factors; multiple stress resistance protein BhsA	K12151	KEGG
ftsZ	Type II TA system related factors; cell division protein FtsZ	K03531	KEGG
mreB	Type II TA system related factors; rod shape-determining protein MreB and related proteins	K03569	KEGG
parC	Type II TA system related factors; topoisomerase IV subunit A	K02621	KEGG
parE	Type II TA system related factors; topoisomerase IV subunit B	K02622	KEGG
EARS	Type II TA system related factors; glutamyl-tRNA synthetase	K01885	KEGG
nob1	Type II TA system related factors; endoribonuclease Nob1	K07060	KEGG
AbiQ	Type III TA system; AbiQ system	K19167	KEGG
cbtA	Type IV TA system; YeeV-YeeU	K18837	KEGG
cbeA	Type IV TA system; YeeV-YeeU	K18838	KEGG
cptA	Type IV TA system; CptA-CptB	K19168	KEGG
cptB	Type IV TA system; CptA-CptB	K09159	KEGG
ghoT	Type V TA system; GhoT-GhoS	K18839	KEGG
ghoS	Type V TA system; GhoT-GhoS	K18840	KEGG
hsdR	Type I R-M system; type I restriction enzyme, R subunit	K01153	KEGG
hsdS	Type I R-M system; type I restriction enzyme, S subunit	K01154	KEGG
hsdM	Type I R-M system; type I restriction enzyme M protein	K03427	KEGG
E3.1.21.4	Type II R-M system; type II restriction enzyme	K01155	KEGG
dam	Type II R-M system; DNA adenine methylase	K06223	KEGG
ccrM	Type II R-M system; modification methylase	K13581	KEGG
K07317	Type II R-M system; adenine-specific DNA-methyltransferase	K07317	KEGG
K07318	Type II R-M system; adenine-specific DNA-methyltransferase	K07318	KEGG
yhdJ	Type II R-M system; adenine-specific DNA-methyltransferase	K07319	KEGG
E2.1.1.72	Type II R-M system; site-specific DNA-methyltransferase (adenine-specific)	K00571	KEGG
DNMT1,	Type II R-M system; DNA (cytosine-5)-methyltransferase 1	K00558	KEGG
E2.1.1.113	Type II R-M system; site-specific DNA-methyltransferase (cytosine-N4-specific)	K00590	KEGG
res	Type III R-M system; type III restriction enzyme	K01156	KEGG
mod	Type III R-M system; adenine-specific DNA-methyltransferase	K07316	KEGG
mcrA	Type IV R-M system; 5-methylcytosine-specific restriction enzyme A	K07451	KEGG
mcrB	Type IV R-M system; 5-methylcytosine-specific restriction enzyme B	K07452	KEGG
mcrC	Type IV R-M system; 5-methylcytosine-specific restriction enzyme subunit McrC	K19147	KEGG
mrr	Type IV R-M system; restriction system protein	K07448	KEGG
psiA	SOS inhibitor	PF06952.10	Pfam
psiB	SOS inhibitor	PF06290.10	Pfam

### Sheet: Mobility
Name	Function	Accession	Database
T4SS_MOBB	Relaxase	T4SS_MOBB	MOBscan
T4SS_MOBC	Relaxase	T4SS_MOBC	MOBscan
profile_MOBF	Relaxase	profile_MOBF	MOBscan
T4SS_MOBH	Relaxase	T4SS_MOBH	MOBscan
T4SS_MOBP1	Relaxase	T4SS_MOBP1	MOBscan
T4SS_MOBP2	Relaxase	T4SS_MOBP2	MOBscan
T4SS_MOBP3	Relaxase	T4SS_MOBP3	MOBscan
T4SS_MOBQ	Relaxase	T4SS_MOBQ	MOBscan
profile_MOBT	Relaxase	profile_MOBT	MOBscan
T4SS_MOBV	Relaxase	T4SS_MOBV	MOBscan
profile_MOBM	Relaxase	profile_MOBM	MOBscan
MobA.MobL family	Relaxase	MobA.MobL family	Pfam
MobC.Bacterial mobilisation protein	Relaxase	PF05713.10	Pfam
Mob_Pre; Plasmid recombination enzyme	Relaxase	PF01076.18	Pfam
Relaxase/Mobilisation nuclease domain	Relaxase	PF03432.13	Pfam
Replication-relaxation	Relaxase	PF13814.5	Pfam
Replication initiation factor	Relaxase	PF02486.18	Pfam
DNA helicase TraI	Relaxase	PF07057.10	Pfam
TraI.Putative helicase	Relaxase	PF07514.10	Pfam
TrwC	Relaxase	PF08751.10	Pfam
TraM	TraM Relaxosome protein	PF05261.10	Pfam
virB1	type IV secretion system protein	K03194	KEGG
virB10	type IV secretion system protein	K03195	KEGG
virB11	type IV secretion system protein	K03196	KEGG
virB2	type IV secretion system protein	K03197	KEGG
virB3	type IV secretion system protein	K03198	KEGG
virB4	type IV secretion system protein	K03199	KEGG
virB5	type IV secretion system protein	K03200	KEGG
virB6	type IV secretion system protein	K03201	KEGG
virB7	type IV secretion system protein	K03202	KEGG
virB8	type IV secretion system protein	K03203	KEGG
virB9	type IV secretion system protein	K03204	KEGG
virD4	type IV secretion system protein	K03205	KEGG
virD4	type IV secretion system protein	K07344	KEGG
ptlA	type IV secretion system protein	K12078	KEGG
ptlB	type IV secretion system protein	K12079	KEGG
ptlC	type IV secretion system protein	K12080	KEGG
ptlE	type IV secretion system protein	K12081	KEGG
ptlG	type IV secretion system protein	K12082	KEGG
ptlH	type IV secretion system protein	K12083	KEGG
ptlD	type IV secretion system protein	K12084	KEGG
trbJ	type IV secretion system protein	K20266	KEGG
trbH	type IV secretion system protein	K20267	KEGG
trbB	type IV secretion system protein	K20527	KEGG
trbC	type IV secretion system protein	K20528	KEGG
trbD	type IV secretion system protein	K20529	KEGG
trbE	type IV secretion system protein	K20530	KEGG
trbF	type IV secretion system protein	K20531	KEGG
trbG	type IV secretion system protein	K20532	KEGG
trbI	type IV secretion system protein	K20533	KEGG
trbK	type IV secretion system protein	K20555	KEGG
virD1	type IV secretion system T-DNA border endonuclease	K18433	KEGG
virD2	type IV secretion system T-DNA border endonuclease; Relaxase	K18434	KEGG
traG	type IV secretion system protein, conjugal transfer pilus assembly protein	K12056	KEGG
traF	type IV secretion system protein, conjugal transfer pilus assembly protein	K12057	KEGG
traN	type IV secretion system protein, conjugal transfer pilus assembly protein	K12058	KEGG
traU	type IV secretion system protein, conjugal transfer pilus assembly protein	K12060	KEGG
traW	type IV secretion system protein, conjugal transfer pilus assembly protein	K12061	KEGG
traC	type IV secretion system protein, conjugal transfer pilus assembly protein	K12063	KEGG
traV	type IV secretion system protein, conjugal transfer pilus assembly protein	K12064	KEGG
traB	type IV secretion system protein, conjugal transfer pilus assembly protein	K12065	KEGG
traK	type IV secretion system protein, conjugal transfer pilus assembly protein	K12066	KEGG
traE	type IV secretion system protein, conjugal transfer pilus assembly protein	K12067	KEGG
traL	type IV secretion system protein, conjugal transfer pilus assembly protein	K12068	KEGG
traA	type IV secretion system protein, conjugal transfer pilus assembly protein	K12069	KEGG
traI	type IV secretion system protein, conjugal transfer pilus assembly protein; Relaxase	K12070	KEGG
traD	type IV secretion system protein, conjugal transfer pilus assembly protein	K12071	KEGG
AtlA	type IV secretion system protein, conjugal transfer pilus assembly protein	K12054	KEGG
traH	type IV secretion system protein, conjugal transfer pilus assembly protein	K12072	KEGG
TrbI	type IV secretion system protein, conjugal transfer pilus assembly protein	K12062	KEGG
TrbC	type IV secretion system protein, conjugal transfer pilus assembly protein	K12059	KEGG
cag1	Cag pathogenicity island protein	K12086	KEGG
cag2	Cag secretion apparatus components with analogous functions to the VirBs (type IV secretion system protein) family protein	K12087	KEGG
cag3	Cag secretion apparatus components with analogous functions to the VirBs (type IV secretion system protein) family protein	K12088	KEGG
cag4	Cag secretion apparatus components with analogous functions to the VirBs (type IV secretion system protein) family protein	K12089	KEGG
cag5	Cag secretion apparatus components with analogous functions to the VirBs (type IV secretion system protein) family protein	K12090	KEGG
cag6	Cag secretion apparatus components with analogous functions to the VirBs (type IV secretion system protein) family protein	K12091	KEGG
cag7	Cag secretion apparatus components with analogous functions to the VirBs (type IV secretion system protein) family protein	K12092	KEGG
cag8	Cag secretion apparatus components with analogous functions to the VirBs (type IV secretion system protein) family protein	K12093	KEGG
cag9	Cag secretion apparatus components with analogous functions to the VirBs (type IV secretion system protein) family protein	K12094	KEGG
cag10	Cag secretion apparatus components with analogous functions to the VirBs (type IV secretion system protein) family protein	K12095	KEGG
cag11	Cag secretion apparatus components with analogous functions to the VirBs (type IV secretion system protein) family protein	K12096	KEGG
cag12	Cag secretion apparatus components with analogous functions to the VirBs (type IV secretion system protein) family protein	K12097	KEGG
cag13	Cag secretion apparatus components with analogous functions to the VirBs (type IV secretion system protein) family protein	K12098	KEGG
cag14	Cag secretion apparatus components with analogous functions to the VirBs (type IV secretion system protein) family protein	K12099	KEGG
cag15	Cag secretion apparatus components with analogous functions to the VirBs (type IV secretion system protein) family protein	K12100	KEGG
cag16	Cag secretion apparatus components with analogous functions to the VirBs (type IV secretion system protein) family protein	K12101	KEGG
cag17	Cag secretion apparatus components with analogous functions to the VirBs (type IV secretion system protein) family protein	K12102	KEGG
cag18	Cag secretion apparatus components with analogous functions to the VirBs (type IV secretion system protein) family protein	K12103	KEGG
cag19	Cag secretion apparatus components with analogous functions to the VirBs (type IV secretion system protein) family protein	K12104	KEGG
cag20	Cag secretion apparatus components with analogous functions to the VirBs (type IV secretion system protein) family protein	K12105	KEGG
cag21	Cag secretion apparatus components with analogous functions to the VirBs (type IV secretion system protein) family protein	K12106	KEGG
cag22	Cag secretion apparatus components with analogous functions to the VirBs (type IV secretion system protein) family protein	K12107	KEGG
cag23	Cag secretion apparatus components with analogous functions to the VirBs (type IV secretion system protein) family protein	K12108	KEGG
cag24	Cag secretion apparatus components with analogous functions to the VirBs (type IV secretion system protein) family protein	K12109	KEGG
cag25	Cag secretion apparatus components with analogous functions to the VirBs (type IV secretion system protein) family protein	K12110	KEGG
dotA	Icm/Dot secretion system protein, type IV secretion system protein	K12202	KEGG
dotB	Icm/Dot secretion system protein, type IV secretion system protein	K12203	KEGG
dotC	Icm/Dot secretion system protein, type IV secretion system protein	K12204	KEGG
dotD	Icm/Dot secretion system protein, type IV secretion system protein	K12205	KEGG
icmB	Icm/Dot secretion system protein, type IV secretion system protein	K12206	KEGG
icmC	Icm/Dot secretion system protein, type IV secretion system protein	K12207	KEGG
icmD	Icm/Dot secretion system protein, type IV secretion system protein	K12208	KEGG
icmE	Icm/Dot secretion system protein, type IV secretion system protein	K12209	KEGG
icmF	Icm/Dot secretion system protein, type IV secretion system protein	K12210	KEGG
icmG	Icm/Dot secretion system protein, type IV secretion system protein	K12211	KEGG
icmJ	Icm/Dot secretion system protein, type IV secretion system protein	K12212	KEGG
icmK	Icm/Dot secretion system protein, type IV secretion system protein	K12213	KEGG
icmL	Icm/Dot secretion system protein, type IV secretion system protein	K12214	KEGG
icmM	Icm/Dot secretion system protein, type IV secretion system protein	K12215	KEGG
icmN	Icm/Dot secretion system protein, type IV secretion system protein	K12216	KEGG
icmO	Icm/Dot secretion system protein, type IV secretion system protein	K12217	KEGG
icmP	Icm/Dot secretion system protein, type IV secretion system protein	K12218	KEGG
icmQ	Icm/Dot secretion system protein, type IV secretion system protein	K12219	KEGG
icmR	Icm/Dot secretion system protein, type IV secretion system protein	K12220	KEGG
icmS	Icm/Dot secretion system protein, type IV secretion system protein	K12221	KEGG
icmT	Icm/Dot secretion system protein, type IV secretion system protein	K12222	KEGG
icmV	Icm/Dot secretion system protein, type IV secretion system protein	K12223	KEGG
icmW	Icm/Dot secretion system protein, type IV secretion system protein	K12224	KEGG
icmX	Icm/Dot secretion system protein, type IV secretion system protein	K12225	KEGG
TphA	Icm/Dot secretion system protein, type IV secretion system protein	K12226	KEGG
traL	Icm/Dot secretion system protein, type IV secretion system protein	K12227	KEGG
TrbB	Icm/Dot secretion system protein, type IV secretion system protein	K12228	KEGG
